# Genetic barcodes for ash (*Fraxinus*) species and generation of new wide hybrids

**DOI:** 10.1101/2024.02.19.581010

**Authors:** William J. Plumb, Laura J. Kelly, Joe Mullender, Robyn F. Powell, Laszlo Csiba, Miguel Nemesio-Gorriz, David Carey, Mary E. Mason, William Crowther, Jennifer Koch, Gerry C. Douglas, Richard J. A. Buggs

**Affiliations:** School of Biological and Behavioural Sciences, Queen Mary University of London, London, UK; Royal Botanic Gardens, Kew, Richmond upon Thames, UK; Forestry Development Department, Teagasc, Ashtown, Dublin, Republic of Ireland; United States Department of Agriculture, Forest Service, Northern Research Station, Delaware, OH, USA

## Abstract

Native ash tree species in Europe and North America are being devastated by ash dieback and the emerald ash borer, respectively. As worldwide ash species differ in their level of susceptibility to these threats, hybrid breeding may allow resistance to be transferred among species. However, we do not know the extent to which distantly related ash species can be crossed, and many ash species are difficult to identify from morphology alone leading to some mislabelling in living collections. Here, we develop a genetic barcode system for the identification of *Fraxinus* species based on three low-copy-number protein coding genes. We also conduct experimental crosses among ash species in different sections.

Our barcodes are effective in identifying ash samples to sectional level and in some cases to species level, and can also identify hybrids. They highlight that *F. mandshurica, F. platypoda* and *F. chiisanensis* may be frequently mistaken for one another in living collections. We succeeded in generating ten wide hybrid plants: two of section *Melioides* (species: *F. pennsylvanica*) □ section *Fraxinus* (species: *F. excelsior*) and eight of section *Ornus* (species unclear) □ section *Fraxinus* (species: *F. excelsior*). One hybrid from each of our crosses has survived natural infection with the ash dieback pathogen in Ireland. We also discovered a hybrid between section *Melioides* (species: *F. latifolia*) □ section *Fraxinus* (species: *F. excelsior*) formed spontaneously in the ash collection at Kew. Our findings facilitate the deployment of global ash species diversity in response to alien pests and pathogens.

**Societal impact statement:** The world-wide diversity of ash trees includes genetic information encoding resistance to the ash dieback fungus and the emerald ash borer beetle, which are currently devastating ash populations in Europe and North America. In order to mobilise this genetic diversity in conventional breeding programmes we need to be able to accurately identify ash species from around the world, and cross them with one another. Here, we present a genetic barcoding system for ash species, and a series of hybridisation experiments between European ash and other species. Two of the hybrids show early promise against ash dieback.
