## Supplementary Table for "Genetic barcodes for ash (*Fraxinus*) species and generation of new wide hybrids"

### Sheet: Supp. Table 1. Barcoded samples
Accession No.	Source	ID in living collection	Taxonomic section of ID in living collection	Section conclusion from barcodes (Excluding OG8679)	Species conclusion from barcodes (Excluding OG8679)	Taxon name verified by Eva Wallander (morphology + ITS)	Tube # (ID in fasta files)	Amplicon coverage for OG9927	Section ID with OG9927	OG9972 SNPs used for section ID	Species ID with OG9927	OG9972 SNPs used for species ID	Amplicon coverage for OG22833	Section ID with OG22833	OG22833 SNPs used for section ID	Species ID with OG22833	OG22833 SNPs used for species ID	Amplicon coverage for OG8143	Section ID with OG8143	OG8143 SNPs used for section ID	Species ID with OG8143	OG8143 SNPs used for species ID	1 C-value estimate	Ploidy level inferred from C-value	Used in initial design (Sequenced in Kelly et al 2020)	Used as parent in crosses	Amplicon coverage for OG8679	Section ID with OG8679	OG8679 SNPs used for section ID	Species ID with OG8679	OG8679 SNPs used for species ID
20080822G	RGBE	F. dipetala	Dipetala	Dipetala		F. dipetala	FRAX04	>85%	Dipetala	100, 342, 1093, 1405-1407			>85%	Dipetala	147, 419, 182			>85%	Dipetala	122, 227, 484, 522			Crowther: 805 Mb	Diploid	Y		>85%	Dipetala	223
ano-1	USDA	F. anomala	Dipetala	Dipetala	F. anomala	F. anomala	FRAX27	>85%	Dipetala	100, 342, 1093, 1405-1407	F. anomala	1238	>85%	Dipetala	147, 419, 182			>85%	Dipetala	122, 227, 484, 522			US (provisional): 713 Mb	Diploid	Y		>85%	Dipetala	223
ANO-2	USDA	F. anomala	Dipetala	Dipetala	F. anomala		ANO-2	85-35%	Dipetala	100, 342, 1093, 1405-1407	F. anomala	1238	>85%	Dipetala	147, 419, 182			>85%	Dipetala	122, 227, 484, 522			US (provisional): 713 Mb	Diploid			>85%	Dipetala	223
1973-19909	Kew	F. quadrangulata	Dipetala	Dipetala	F. quadrangulata	F. quadrangulata	a26	>85%	Dipetala	100, 342, 1093, 1405-1408,	F. quadrangulata	268, 498, 1057	>85%	Dipetala	147, 419, 182			>85%	Dipetala	122, 227, 484, 522							>85%	Dipetala/Pauciflorae/Incertae sedis	1382
2012-633	Kew/Wakehurst	F. quadrangulata	Dipetala	Dipetala	F. quadrangulata		a11	85-35%	Dipetala	100, 342, 1093			>85%	Dipetala	147, 419, 182	F. quadrangulata	465	>85%	Dipetala	122, 227, 484, 522							>85%	Dipetala/Pauciflorae/Incertae sedis	1382
Quad-1	USDA	F. quadrangulata	Dipetala	Dipetala	F. quadrangulata	F. quadrangulata	222	85-35%	Dipetala	100, 342, 1093	F. quadrangulata	268, 498	>85%	Dipetala	147, 419, 182	F. quadrangulata	443, 465	<35%									85-35%	Dipetala	598, 651
Quad-13	USDA	F. quadrangulata	Dipetala	Dipetala	F. quadrangulata	F. quadrangulata	QUAD-13	85-35%	Dipetala	100, 342, 1093, 1405-1408,	F. quadrangulata	268, 498, 1057	>85%	Dipetala	147, 419, 182	F. quadrangulata	443	>85%	Dipetala	122, 227, 484, 522							>85%	Dipetala/Pauciflorae/Incertae sedis	1382	F. chiisanensis/F. platypoda	1137
Quad-14	USDA	F. quadrangulata	Dipetala	Dipetala	F. quadrangulata	F. quadrangulata	223	85-35%	Dipetala	100, 342, 1093	F. quadrangulata	268, 498	>85%	Dipetala	147, 419, 182			85-35%	Dipetala	122, 484, 522							>85%	Dipetala	223
28.023	Westonbirt	F. quadrangulata	Dipetala	Dipetala		F. quadrangulata	FRAX11	>85%	Dipetala	100, 342, 1093, 1405-1407			>85%	Dipetala	147, 419, 182			>85%	Dipetala	122, 227, 484, 522			Crowther: 879 Mb	Diploid	Y		>85%	Dipetala	223
19860253*A	Cambridge	F. greggii	Pauciflorae	Incertae sedis	F. cuspidata		b24	>85%	Incertae sedis	N/A	F. cuspidata	1412, 1335, 1152, 969, 313, 319, 323	>85%	Incertae sedis	N/A	F. cuspidata	45, 182, 223, 359, 415	>85%	Incertae sedis	N/A	F. cuspidata	86, 263, 421, 495, 559, 621					85-35%		N/A	Hap 1
cusp-5	USDA	F. cuspidata	Incertae sedis	Incertae sedis	F. cuspidata	F. cuspidata	FRAX31	>85%	Incertae sedis	N/A	F. cuspidata	537, 1412, 1335, 1152, 969, 313, 319, 323	>85%	Incertae sedis	N/A	F. cuspidata	45, 182, 223, 359, 415	>85%	Incertae sedis	N/A	F. cuspidata	86, 173-226, 263, 340, 421, 495, 559, 621	US (provisional): 898 Mb	Diploid	Y		>85%			Hap 1
CUSP-6	USDA	F. cuspidata	Incertae sedis	Incertae sedis	F. cuspidata	F. cuspidata	81	>85%	Incertae sedis	N/A	F. cuspidata	537, 1412, 1335, 1152, 969, 313, 319, 323	>85%	Incertae sedis	N/A	F. cuspidata	45, 182, 223, 359, 415	>85%	Incertae sedis	N/A	F. cuspidata	86, 173-226, 263, 340, 421, 495, 559, 621					>85%	Dipetala/Pauciflorae/Incertae sedis	1382
1989-3691	Wakehurst	F. mandshurica	Fraxinus	Incertae sedis	F. chiisanensis		140	85-35%	Incertae sedis	N/A	F. chiisanensis	99, 100, 123, 416, 454, 743, 381, 405, 463, 603, 624, 1185, 764, 1619	>85%	Incertae sedis	N/A	F. chiisanensis	66-67 + 144 + 366 + 372 + 272	>85%	Incertae sedis	N/A	F. chiisanensis	390, 709					>85%	Fraxinus	366	F. nigra	447, 777
1989-8285	Kew	F. mandshurica	Fraxinus	Incertae sedis	F. chiisanensis		a15	85-35%	Incertae sedis	N/A	F. chiisanensis	1563, 1091, 1187, 764	>85%	Incertae sedis	N/A	F. chiisanensis	66-67 + 144 + 366 + 372 + 272	>85%	Incertae sedis	N/A	F. chiisanensis	390, 709					>85%	Incertae sedis	N/A	F. chiisanensis	333
1992-376	Kew	F. mandshurica	Fraxinus	Incertae sedis	F. chiisanensis		b17	>85%	Incertae sedis	N/A	F. chiisanensis	1563, 1091, 1187, 764	>85%	Incertae sedis	N/A	F. chiisanensis	66-67 + 144 + 366 + 372 + 272	>85%	Incertae sedis	N/A	F. chiisanensis	390, 709					>85%	Incertae sedis	N/A	F. chiisanensis	333
1992-377	Kew	F. mandshurica	Fraxinus	Incertae sedis	F. chiisanensis		b19	>85%	Incertae sedis	N/A	F. chiisanensis	1563, 1091, 1187, 764	>85%	Incertae sedis	N/A	F. chiisanensis	66-67 + 144 + 366 + 372 + 272	>85%	Incertae sedis	N/A	F. chiisanensis	390, 709	Plumb: 3083 Mb	Hexaploid			>85%	Incertae sedis	N/A	F. chiisanensis	333
GD-T1	Gerry Douglas’ Garden (from National Institute of Forest Science in Seoul)	F. mandshurica	Fraxinus	Incertae sedis	F. chiisanensis		GD007	>85%	Incertae sedis	N/A	F. chiisanensis	1563, 1619	<35%	Incertae sedis	N/A			>85%	Incertae sedis	N/A	F. chiisanensis	390, 709				R1.B, R2.B?	85-35%	Incertae sedis	N/A	F. chiisanensis	333
GD-T3	Gerry Douglas’ Garden (from National Institute of Forest Science in Seoul)	F. mandshurica	Fraxinus	Incertae sedis	F. chiisanensis		GD003	>85%	Incertae sedis	N/A	F. chiisanensis	1091, 1187, 1619	<35%	Incertae sedis	N/A	F. chiisanensis	66-67 + 144 + 366 + 372 + 272	>85%	Melioides	200, 237	F. chiisanensis	709				R1.B, R2.B?	>85%	Dipetala	448, 486, 674
Progeny of 1992-377	Kew	F. mandshurica	Fraxinus	Incertae sedis	F. chiisanensis		a18	>85%	Incertae sedis	N/A	F. chiisanensis	1563, 1091, 1187, 764	>85%	Incertae sedis	N/A	F. chiisanensis	66-67 + 144 + 366 + 372 + 272	>85%	Incertae sedis	N/A	F. chiisanensis	390, 709					>85%	Incertae sedis	N/A	F. chiisanensis	333
1992-375	Kew	F. mandshurica	Fraxinus	Incertae sedis	F. chiisanensis (possibly hybrid)		b18	>85%	Incertae sedis	N/A	F. chiisanensis	1563, 1091, 1187, 764	>85%	Hybrid with Fraxinus	359, 366, 372	Hybrid with F. chinensis?	255	>85%	Incertae sedis	N/A	F. chiisanensis	390, 709					>85%	Incertae sedis	N/A	F. chiisanensis	333
197021131*A	Cambridge	F. platypoda	Incertae sedis	Incertae sedis	F. platypoda	F. platypoda	b25	>85%	Incertae sedis	N/A	F. platypoda	1619, 1438, 1469	>85%	Incertae sedis	N/A	F. platypoda	38	>85%	Incertae sedis	N/A	F. platypoda	182, 409	Crowther provisional: 964 Mb	Diploid			>85%	Dipetala/Pauciflorae/Incertae sedis	1382	F. chiisanensis/F. platypoda	1137
spa-1	USDA	F. platypoda (syn. F. spaethiana)	Incertae sedis	Incertae sedis	F. platypoda	F. platypoda	FRAX33	>85%	Incertae sedis	N/A	F. platypoda	1619, 1438, 1469	>85%	Incertae sedis	N/A	F. platypoda	38	>85%	Incertae sedis	N/A	F. platypoda	182			Y		>85%	Dipetala/Pauciflorae/Incertae sedis	1382	F. chiisanensis/F. platypoda	1137
1981-8204	Kew	F. latifolia	Melioides	Melioides	F. latifolia		F29	85-35%	Melioides		F. latifolia	1022, 1325						Amplicon but messy									85-35%	Melioides		F. latifolia	341, 333
1994-52	Wakehurst	F. latifolia	Melioides	Melioides		F. latifolia	134	85-35%	Melioides hybrid?	575, 603, 839	F. latifolia	1022, 1325	<35%	Melioides	144, 180, 366			>85%	Melioides	200, 237, 757							>85%	Melioides	595, 829, 1413
56.0322	Westonbirt	F. latifolia	Melioides	Melioides		F. latifolia	FRAX05	>85%	Melioides	603, 648, 839, 1193	F. latifolia	1325	>85%	Melioides	144, 180, 366			>85%	Melioides	200, 237, 757					Y		>85%	Melioides	595, 829, 1413
Am-6 B	USDA	F. americana	Melioides	Melioides		F. americana	FRAX14	>85%	Melioides	603, 648, 839, 1193			>85%	Melioides	144, 180, 366			>85%	Melioides	200, 237, 757			US: 886 Mb	Diploid	Y		>85%	Melioides	121, 595, 829, 1413
45.1229	Westonbirt	F. americana	Melioides	Melioides		F. americana	9	>85%	Melioides	603, 648, 839, 1193			>85%	Melioides	144, 180, 366			>85%	Melioides	200, 237, 757							>85%	Ornus	1195
1969-14477	Kew	F. americana	Melioides	Melioides			k2	>85%	Melioides	603, 648, 839, 1193			>85%	Melioides	144, 180, 366			>85%	Melioides	200, 237, 757							>85%	Melioides	595, 829, 1413
1972-6191	Kew	F. americana	Melioides	Melioides			a21	>85%	Melioides	603, 648, 839, 1193			>85%	Melioides	144, 180, 366			>85%	Melioides	200, 237, 757							>85%
2003-2706	Kew/Wakehurst	F. americana	Melioides	Melioides			a23	>85%	Melioides	603, 648, 839, 1193			>85%	Melioides	144, 180, 366			>85%	Melioides	200, 237, 757							85-35%	Melioides	121, 595, 829, 1413
56.0455	Westonbirt	F. chinensis subsp.chinensis	Ornus	Melioides		F. pennsylvanica	65	>85%	Melioides:	648, 839			>85%	Melioides	144, 180, 366			>85%	Melioides	200, 237			Crowther: 906 Mb	Diploid			>85%	Melioides	595, 829, 1413
plat-1	USDA	F. platypoda	Incertae sedis	Melioides	F. caroliniana	F. pennsylvanica	203	>85%	Melioides	603, 648, 839, 1193	F. caroliniana	676	>85%	Melioides	144, 180, 366			>85%									>85%	Melioides	595, 829, 1413
1996-5169	Wakehurst	F. nigra	Fraxinus	Melioides		F. pennsylvanica	151 + w2	>85%	Melioides	603, 648, 839, 1193			>85%	Melioides	144, 180, 366			>85%	Melioides	200, 237, 757							>85%	Melioides	595, 829, 1413
JFK.02931 A	JFK	F. pennsylvanica -subsp.interrigma	Melioides	Melioides			JFK 003	>85%	Melioides	603, 648, 839, 1193			>85%	Melioides	144, 180, 366			85-35%	Melioides	200, 237, 757						R6.E? R7.E? R14.E? R15.B?, R15.C?	>85%	Ornus	1195
lat-3 - USDA	USDA	F. latifolia	Melioides	Melioides		F. pennsylvanica	LAT-3	85-35%	Melioides	603, 648, 839, 955		1022	>85%	Melioides	144, 180, 366			>85%	Melioides	200, 237, 757							>85%	Melioides	829, 1413	Hybrid?	595
PE_00248	USDA	F. pennsylvanica	Melioides	Melioides		F. pennsylvanica	FRAX09	>85%	Melioides	603, 648, 839, 1193			>85%	Melioides	144, 180, 366			>85%	Melioides	200, 237, 757			US: 893 Mb	Diploid	Y		>85%	Melioides	121, 595, 829, 1413
56.041	Westonbirt	F. caroliniana	Melioides	Melioides		F. pennsylvanica	FRAX03	>85%	Melioides	603, 648, 839, 1193			>85%	Melioides	144, 180, 366			>85%	Melioides	200, 237, 757					Y		>85%	Melioides	121, 595, 829, 1413
vel-4	USDA	F. velutina	Melioides	Melioides		F. pennsylvanica	241	85-35%	Melioides	603, 648, 839, 1193			>85%	Melioides	144, 180, 366			<35%									<35%
2000-1311	Kew/Wakehurst	F. pennsylvanica	Melioides	Melioides			a08	>85%	Melioides	603, 648, 839, 1193			>85%	Melioides	144, 180, 366			>85%	Melioides	200, 237, 757							>85%	Melioides	595, 1413
10005646*A	Cambridge?	F. pennsylvanica	Melioides	Melioides			b23	85-35%					>85%	Melioides	144, 180, 366			>85%	Melioides	200, 237, 757							85-35%	Melioides	829, 1413
1959-4004	Kew	F. velutina	Melioides	Melioides	F. velutina		b11	>85%					>85%	Melioides	144, 180, 366	F. velutina	24, 110	>85%	Melioides	200, 237, 757							>85%	Melioides	121, 595, 829, 1413
1972-6115	Kew	F. velutina	Melioides	Melioides	F. velutina	(F. velutina var glabra)	a17	>85%	Melioides	603, 648, 839, 1193			>85%	Melioides	144, 180, 366	F. velutina	24, 110	>85%	Melioides	200, 237, 757							85-35%	Melioides	121, 1413
1992-6115	Kew	F. velutina	Melioides	Melioides	F. velutina		b10	>85%	Melioides	603, 648, 839, 1193			>85%	Melioides	144, 180, 366	F. velutina	24, 110	>85%	Melioides	200, 237, 757							>85%	Melioides	595, 829, 1413
56.0256 FRAX13	Westonbirt	F. velutina	Melioides	Melioides	F. velutina	F. velutina	FRAX13	>85%	Melioides	603, 648, 839, 1193			>85%	Melioides	144, 180, 366	F. velutina	24, 110	>85%	Melioides	200, 237, 757			Crowther: 971 Mb	Diploid	Y		>85%	Melioides	595, 829, 1413
PE_48 FRAX10	USDA	F. pennsylvanica	Melioides	Melioides	F. velutina	F. pennsylvanica	FRAX10	>85%	Melioides	603, 648, 839, 1193			>85%	Melioides	144, 180, 366	F. velutina	24, 110	>85%	Melioides	200, 237, 757			US: 868 Mb	Diploid	Y		>85%	Melioides	121, 595, 829, 1413
56.0329	Westonbirt	F. albicans (syn. F. texensis)	Melioides	Melioides		F. albicans	3	>85%	Melioides	603, 648, 839, 1193			>85%	Melioides	144, 180, 366			>85%	Melioides	200, 237, 757			Crowther: 971 Mb	Diploid			>85%	Melioides	829, 1413
tex-1	USDA	F. albicans (syn.F. texensis)	Melioides	Melioides		F. albicans	4	>85%	Melioides	603, 648, 839, 1193			>85%	Melioides	144, 180, 366			<35%									>85%	Melioides	829, 1413
tex-2	USDA	F. albicans (syn.F. texensis)	Melioides	Melioides		F. albicans	5	>85%	Melioides	603, 648, 839, 1193			>85%	Melioides	144, 180, 366			>85%	Melioides	200, 237, 757							>85%	Melioides	595, 829, 1413
1901-4706	RBG Kew	F. albicans (syn. F. texensis)	Melioides	Melioides		F. albicans	FRAX26	>85%	Melioides	603, 648, 839, 1193			>85%	Melioides	144, 180, 366			>85%	Melioides	200, 237, 757			Crowther: 933 Mb	Diploid	Y		>85%	Melioides	121, 595, 829, 1413
XX.011046 - A2	Glasnevin	F. texensis (= F. albicans)	Melioides	Melioides			d02	>85%	Melioides	603, 648, 839, 1193			>85%	Melioides	144, 180, 366			>85%	Melioides	200, 237, 757			Plumb: 963 Mb	Diploid			>85%	Melioides	829, 1413
1995-630	Kew/Wakehurst	F. profunda	Melioides	Melioides			b13	>85%	Melioides	603, 648, 839, 1193			>85%	Melioides	144, 180, 366			>85%	Melioides	200, 237, 757							>85%	Melioides	595, 829
1996-5167	Wakehurst	F. nigra	Fraxinus	Melioides			a04	85-35%	Melioides	603, 648, 839			>85%	Melioides	144, 180, 366			>85%	Melioides	200, 237, 757							>85%	Melioides	595, 829
2005-714	Kew	F. biltmoreana (syn. F. americana subsp. biltmoreana)		Melioides		(F. biltmoreana)	a24	>85%	Melioides	603, 648, 839, 1193			>85%	Melioides	144, 180, 366			>85%	Melioides	200, 237, 757							>85%	Melioides	829, 1413
pro-7	USDA	F. profunda	Melioides	Melioides		F. profunda	216	85-35%	Melioides	603, 648, 839			<35%					<35%									>85%	Ornus	1195
greg-1	USDA	F. greggii	Pauciflorae	Pauciflorae	F. gregii	F. greggii	FRAX20	>85%	Pauciflorae	200, 252, 293, 567, 729, 896, 1163, 1470, 1701, 1716	F. gregii	862	>85%	Pauciflorae	275, 364, 426	F. greggii	160, 190, 223	>85%	Pauciflorae	109, 526, 535	F. greggii	725	US: 843 Mb	Diploid	Y		>85%	Pauciflorae	680, 756
greg-2	USDA	F. greggii	Pauciflorae	Pauciflorae	F. gregii	F. greggii	108	>85%	Pauciflorae	200, 252, 293, 567, 729, 896, 1163, 1470, 1701, 1716	F. gregii	862	>85%	Pauciflorae	275, 364, 426	F. greggii	160, 190, 223	>85%	Pauciflorae	109, 526, 535	F. greggii	725	US (provisional): 991 Mb	Diploid			>85%	Pauciflorae	680, 756
greg-3	USDA	F. greggii	Pauciflorae	Pauciflorae	F. gregii	F. greggii	109	>85%	Pauciflorae	200, 252, 293, 567, 729, 896, 1163, 1470, 1701, 1716	F. gregii	862	>85%	Pauciflorae	275, 364, 426	F. greggii	160, 190, 223	>85%	Pauciflorae	109, 526, 535	F. greggii	725					>85%	Pauciflorae	680
2011-1488	RBG Kew	F. goodingii	Pauciflorae	Pauciflorae	F. goodingii	F. gooddingii	FRAX19	>85%	Pauciflorae	200, 252, 293, 567, 729, 896, 1163, 1470, 1701, 1716	F. goodingii	338, 982, 1005, 1108, 1188, 1359	>85%	Pauciflorae	275, 364, 426			>85%	Pauciflorae	109, 526, 535			Crowther: 969 Mb	Diploid	Y		>85%	Pauciflorae	680, 756
1980-2318	Kew	F. xanthoxyloides	Sciadanthus	Sciadanthus	F. xanthoxyloides	F. xanthoxyloides	a25	>85%	Sciadanthus	698, 1577	F. xanthoxyloides	698, 1577	>85%	Sciadanthus		F. xanthoxyloides	338, 381, 509	>85%	Sciadanthus	782	F. xanthoxyloides	782					>85%	Sciadanthus	380, 425
19841432-C	RBGE	F. xanthoxyloides	Sciadanthus	Sciadanthus	F. xanthoxyloides	F. xanthoxyloides	FRAX25	>85%	Sciadanthus	698, 1577	F. xanthoxyloides	698, 1577	>85%	Sciadanthus		F. xanthoxyloides	338, 381, 509	>85%	Sciadanthus	782	F. xanthoxyloides	782	Crowther provisional: 862 Mb	Diploid	Y		>85%	Sciadanthus	380, 425
56.0643	Westonbirt	F. nigra	Fraxinus	Fraxinus	F. nigra	F. nigra	152	85-35%	Fraxinus	743, 1148, 1482	F. nigra	1663, 347, 1538, 1482, 381	>85%	Fraxinus	275, 340, 352, 425, 446	F. nigra	275, 340, 425, 446	>85%	Fraxinus	304			Crowther provisional: 871 Mb	Diploid			>85%	Not Fraxinus	366, 419, 963, 1020	F. chiisanensis/F. platypoda	1137
19880480-C	Dawyck	F. nigra	Fraxinus	Fraxinus	F. nigra	F. nigra	FRAX23	>85%	Fraxinus	743, 1148, 1482	F. nigra	1663, 347, 1538, 1482, 381	>85%	Fraxinus	275, 340, 352, 425, 446	F. nigra	275, 340, 425, 446	>85%	Fraxinus	304			Crowther: 938 Mb	Diploid	Y		>85%	Fraxinus	366
1998-825	Kew/Wakehurst	F. nigra	Fraxinus	Fraxinus	F. nigra		w4	>85%	Fraxinus	743, 1148, 1482	F. nigra	1663, 347, 1538, 1482, 381	>85%	Fraxinus	275, 340, 352, 425, 446	F. nigra	275, 340, 425, 446	>85%	Fraxinus	304							>85%	Fraxinus	366
1993-1303	Wakehurst	F. mandshurica var .japonica	Fraxinus	Fraxinus	F. mandshurica		a07	85-35%	Fraxinus	743, 1148, 1482			>85%	Fraxinus	66-67 + 362-393			>85%	Fraxinus	304	F. mandshurica	129, 262, 315					>85%	Fraxinus	366
1993-1383	Wakehurst	F. mandshurica var. japonica	Fraxinus	Fraxinus	F. mandshurica		w7	>85%	Fraxinus	743, 1148, 1482			>85%	Fraxinus	314	F. mandshurica	314	>85%	Fraxinus	304	F. mandshurica	315					>85%	Fraxinus	366
2002-872	Wakehurst	F. nigra subsp.mandshurica	Fraxinus	Fraxinus	F. mandshurica		w6	>85%	Fraxinus	743, 1148, 1482			>85%	Fraxinus	314	F. mandshurica	314	>85%	Fraxinus	304	F. mandshurica	129, 315					>85%	Fraxinus	366
2003-1213	Wakehurst	F. nigra sub sp mandshurica	Fraxinus	Fraxinus	F. mandshurica		a05	85-35%	Fraxinus	99, 100, 123, 416, 454, 743, 342, 603, 648, 381	F. mandshurica	574, 749	<35%					>85%	Fraxinus	304	F. mandshurica	129, 262, 315, 767					>85%	Fraxinus	366
2003-1253	Wakehurst	F. nigra subsp.mandshurica	Fraxinus	Fraxinus	F. mandshurica		w3	>85%	Fraxinus	743, 1148, 1482	F. mandshurica	452, 574, 749	>85%	Fraxinus	314	F. mandshurica	314	>85%	Fraxinus	304	F. mandshurica	129, 262, 315, 767					>85%	Fraxinus	366
2003-1255	Wakehurst	F. nigra subsp mandshurica	Fraxinus	Fraxinus	F. mandshurica		a03 + w1	>85%	Fraxinus	99, 100, 123, 416, 454, 743, 342, 603, 648, 381, 1148, 1482	F. mandshurica	547, 452, 749	>85%	Fraxinus	314	F. mandshurica	314	>85%	Fraxinus	304	F. mandshurica	129, 262, 315, 767					>85%	Fraxinus	366
56.0269	Westonbirt	F. mandshurica	Fraxinus	Fraxinus	F. mandshurica	F. mandshurica	FRAX06	>85%	Fraxinus	743, 1148, 1482	F. mandshurica	452, 574, 749	>85%	Fraxinus	314	F. mandshurica	314	>85%	Fraxinus	304	F. mandshurica	129, 262, 315, 767			Y		>85%	Fraxinus	366
JFK.02932	JFK	F. platypoda	Incertae sedis	Fraxinus	F. mandshurica		d18	>85%	Fraxinus	743, 1148, 1482			>85%	Fraxinus	314	F. mandshurica	314	>85%	Fraxinus	304	F. mandshurica	129, 315	Plumb: 925 Mb	Diploid			>85%	Fraxinus	366
plat-3	USDA	F. platypoda	Incertae sedis	Fraxinus	F. mandshurica	F. mandshurica	200	>85%	Fraxinus	99, 100, 123, 416, 454, 743, 342, 603, 648, 381			>85%	Fraxinus	314	F. mandshurica	314	>85%	Fraxinus	304	F. mandshurica	129, 262, 315, 767					85-35%
F.man-Tree1-G.Douglas (seedling)	Sandeman seeds (GD)	F. mandshurica	Fraxinus	Fraxinus	F. mandshurica		F31	<35%	Fraxinus	306	F. mandshurica	306						Amplicon but messy									85-35%	Fraxinus		F. mandshurica	1489
F.man-Tree2-G.Douglas (seedling)	Sandeman seeds (GD)	F. mandshurica	Fraxinus	Fraxinus	F. mandshurica		F32	<35%	Fraxinus	306, 452	F. mandshurica	306, 452						Amplicon but messy									85-35%	Fraxinus		F. mandshurica	1489 (K)
F.man-Tree3-G.Douglas (seedling)	Sandeman seeds (GD)	F. mandshurica	Fraxinus	Fraxinus	F. mandshurica		F33	85-35%	Fraxinus	743, 1148, 1482	F. mandshurica	306, 452, 574, 749	85-35%			F. mandshurica	324	Amplicon but messy									Amplicon but messy
F.man-Tree4-G.Douglas (seedling)	Sandeman seeds (GD)	F. mandshurica	Fraxinus	Fraxinus	F. mandshurica		F34	85-35%	Fraxinus	743, 1148, 1482	F. mandshurica	306, 452, 574, 749	85-35%			F. mandshurica	49, 324	85-35%	Fraxinus	70, 451							Amplicon but messy
F.man-Tree5-G.Douglas (seedling)	Sandeman seeds (GD)	F. mandshurica	Fraxinus	Fraxinus	F. mandshurica		F35	85-35%	Fraxinus	743, 1148, 1482	F. mandshurica	306, 452, 574, 749	85-35%			F. mandshurica	49, 324	85-35%	Fraxinus	70, 452							Amplicon but messy
1934.011053.A2	Glasnevin	F. mandshurica	Fraxinus	Fraxinus			d24	>85%					>85%	Fraxinus	272			>85%	Fraxinus	304							>85%
GD	Gerry Douglas’ Garden	F. mandshurica	Fraxinus	Fraxinus			d15	>85%	Fraxinus	743, 1148, 1482			>85%	Fraxinus	272			>85%									>85%	Melioides	829
1923-62403	Kew	F. angustifolia	Fraxinus	Fraxinus	F. angustifolia		k5	>85%	Fraxinus	743, 1148, 1482			>85%	Fraxinus	352	F. angustifolia	369, 412	>85%	Fraxinus	304							​​ >85%	Fraxinus	366
1982-8111	RBG Kew	F. angustifolia subsp. syriaca (F. syriaca)	Fraxinus	Fraxinus	F. angustifolia	F. angustifolia ssp syriaca	FRAX16	>85%	Fraxinus	743, 1148, 1482	F. angustifolia	805, 897, 1259	>85%	Fraxinus	66-67 + 362-393			>85%	Fraxinus	304, 360			Crowther: 792 Mb	Diploid	Y		>85%	Fraxinus	366
1928-8802	Kew	F. angustifolia subsp oxycarpa	Fraxinus	Fraxinus	F. angustifolia	F. angustifolia	F28	85-35%	Fraxinus	618, 743, 1482	F. angustifolia	1113, 1144, 1188						85-35%	Fraxinus	146, 155	F. excelsior or F. angustifolia	92, 315					Amplicon but messy
210-998 - AHAL 185	Cambridge?	F. angustifolia	Fraxinus	Fraxinus	F. angustifolia		b21	>85%	Fraxinus	743, 1148, 1482	F. angustifolia	1259	<35%	Fraxinus	66-67 + 362-364 + 366-393			>85%	Fraxinus	304							>85%	Fraxinus	366
56.017	Westonbirt	F. angustifolia [subsp. angustifolia?]	Fraxinus	Fraxinus	F. angustifolia	F. angustifolia	FRAX01	>85%	Fraxinus	743, 1148, 1482	F. angustifolia	805, 897, 1259	>85%	Fraxinus	352	F. angustifolia	369	>85%	Fraxinus	304			Crowther: 812 Mb	Diploid	Y		>85%	Fraxinus	366, 1193, 1240
sty-1	USDA	F. angustifolia subsp. Syriaca	Fraxinus	Fraxinus	F. angustifolia		32	>85%	Fraxinus	743, 1148, 1482	F. angustifolia	805, 897, 1259	>85%	Fraxinus	66-67 + 362-393			85-35%	Fraxinus	304							>85%	Melioides	595, 829, 1413
2011-476	Kew/Wakehurst	F. angustifolia subsp.Angustifolia	Fraxinus	Fraxinus	F. angustifolia (hybrid?)		k3	>85%	Fraxinus	743, 1148, 1482			>85%	Fraxinus		F. angustifolia (hybrid?)	369, 412	>85%	Fraxinus	304							>85%	Fraxinus	366
31.077	Westonbirt	F. angustifolia subsp. oxycarpa	Fraxinus	Fraxinus		F. angustifolia	FRAX15	>85%	Fraxinus	743, 1148, 1482			>85%	Fraxinus	66-67 + 362-393			>85%	Fraxinus	304			Crowther provisional: 846 Mb	Diploid	Y		>85%	Fraxinus	366
1969-14514	Kew	F. angustifolia subsp.Oxycarpa	Fraxinus	Fraxinus		F. angustifolia	k6	>85%	Fraxinus	743, 1148, 1482			>85%	Fraxinus	66-67 + 362-393			>85%	Fraxinus	304, 360, 648							>85%	Fraxinus	366
1973-17822	Kew	F. angustifolia x F. excelsior	Fraxinus	Fraxinus			b08	>85%	Fraxinus	743, 1148, 1482			>85%	Fraxinus	272			>85%	Fraxinus	304, 360							>85%	Fraxinus	366, 1193, 1240
10005640 A	Cambridge?	F. angustifolia-subsp.australis	Fraxinus	Fraxinus			b26	>85%	Fraxinus	743, 1148, 1482			>85%	Fraxinus	66-67 + 362-393			85-35%	Fraxinus	304, 360							>85%	Fraxinus/Sciadanthus	531
1871-40118	Kew	F. excelsior 'jaspidea'	Fraxinus	Fraxinus			a28	>85%	Fraxinus	743, 1148, 1482			>85%	Fraxinus	272			>85%	Fraxinus	304, 360, 648							>85%	Fraxinus	366, 1193, 1240
ex-12	USDA	F. excelsior	Fraxinus	Fraxinus		F. excelsior	89	>85%	Fraxinus/Incertae sedis	743, 1148 / 1148, 1194, 1304	F. cuspidata	969, 1068, 1153 (het) 1194 (het), 1335, 1354,	>85%	Fraxinus	66-67 + 362-393			>85%	Fraxinus	304							>85%	Ornus	546, 580, 1195
1930-4605	Kew	F. excelsior	Fraxinus	Fraxinus			k1	>85%	Fraxinus	743, 1148, 1482			>85%	Fraxinus	272			>85%	Fraxinus	304, 360, 648							>85%	Fraxinus	366
1947-10002	Kew	F. excelsior	Fraxinus	Fraxinus			k4	>85%					>85%	Fraxinus	272			>85%	Fraxinus	304							>85%	Fraxinus	366, 1193, 1240
1900-44501	Kew	F. quadrangulata	Dipetala	Fraxinus			a09	>85%	Fraxinus	743, 1148, 1482			>85%					85-35%	Fraxinus	304, 360							85-35%
1933-202	Kew	F. pallisae	Dipetala	Fraxinus			b01	>85%	Fraxinus	743, 1148, 1482			>85%					>85%	Fraxinus	304, 360, 648							>85%	Fraxinus	366
2011-1622	Kew/Wakehurst	F. quadrangulata	Dipetala	Fraxinus			b09	>85%	Fraxinus	743, 1148, 1482			>85%	Fraxinus	272			>85%	Fraxinus	304, 360, 648							>85%	Fraxinus	366, 1193, 1240
2451S	Earth Trust	F. excelsior	Fraxinus	Fraxinus			FRAEX3	>85%	Fraxinus	743, 1148, 1482			>85%	Fraxinus	272			>85%	Fraxinus	304, 360, 648					Y		>85%	Fraxinus	366
5.0456	Westonbirt	F. chinensis subsp. Rhyncophylla	Ornus	Ornus	F. chinensis	F. chinensis	67	>85%	Ornus	230, 278, 349, 381, 648, 743, 839, 954, 1048, 1149, 1494			>85%	Ornus	66, 67	F. chinensis	255	>85%	Ornus	205, 249, 321, 676	F. chinensis	156	Crowther provisional: 3212 Mb	Hexaploid			>85%
1991-2189	Wakehurst	Fraxinus sp.	?	Ornus	F. chinensis		w8	>85%	Ornus	381, 1369			>85%	Ornus	66, 67			>85%	Ornus	205, 249, 321, 676	F. chinensis	156					>85%	Ornus	1195
1996-1611	Kew/Wakehurst	F. chinensis	Ornus	Ornus	F. chinensis		b16	>85%	Ornus	230, 278, 349, 381, 648, 743, 839, 954, 1048, 1149, 1482			>85%	Ornus	66, 67	F. chinensis	255	>85%	Ornus	205, 321, 676							>85%	Ornus	1195
1997-4504	Kew/Wakehurst	F. chinensis	Ornus	Ornus	F. chinensis		a01	>85%	Ornus	230, 278, 349, 381, 648, 743, 839, 954, 1048, 1149, 1488			>85%	Ornus	66, 67	F. chinensis	255	>85%	Ornus	205, 321, 676	F. chinensis	156					85-35%	Ornus	364, 1195
1999-168	Kew/Wakehurst	F. chinensis	Ornus	Ornus	F. chinensis		a27	>85%	Ornus	230, 278, 349, 381, 648, 743, 839, 954, 1048, 1149, 1483			>85%	Ornus	66, 67	F. chinensis	255	>85%	Ornus	205, 321, 676							>85%	Ornus	364, 1195
2004-1231	Kew/Wakehurst	F. paxiana	Ornus	Ornus	F. chinensis		b12	>85%	Ornus	381, 1369, 1482			>85%	Ornus	66, 67			>85%	Ornus	205, 249, 321, 676	F. chinensis	156					>85%	Ornus	546, 580, 1195
2007-309	Kew/Wakehurst	F. chinensis	Ornus	Ornus	F. chinensis		a16	>85%	Ornus	230, 278, 349, 381, 648, 743, 839, 954, 1048, 1149, 1484			>85%	Ornus	66, 67	F. chinensis	255	>85%	Ornus	205, 249, 321, 676	F. chinensis	156					>85%	Ornus	364, 1195
Bar-2	USDA	F. baroniana	Ornus	Ornus	F. chinensis	F. baroniana	FRAX28	>85%	Ornus	381, 1369, 1718			>85%	Ornus	66, 67	F. chinensis	255	>85%	Ornus	205, 249, 321, 676	F. chinensis	156	US: 934 Mb	Diploid	Y		>85%	Ornus	364, 1195
BUN-5	USDA	F. bungeana	Ornus	Ornus	F. chinensis		BUN-5	85-35%	Ornus	381, 1369, 1718			<35%	Ornus	66, 67			>85%	Ornus	205, 249, 321, 676	F. chinensis	156					>85%	Ornus	1195
chi-15	USDA	F. chinensis subsp. Rhyncophylla	Ornus	Ornus	F. chinensis	F. chinensis	63	>85%	Ornus	230, 278, 349, 381, 648, 743, 839, 954, 1048, 1149, 1491			>85%	Ornus	66, 67	F. chinensis	255	>85%	Ornus	205, 249, 321, 676	F. chinensis	156					>85%	Ornus	364, 1195
chi-16	USDA	F. chinensis subsp. Rhyncophylla	Ornus	Ornus	F. chinensis	F. chinensis	64	>85%	Ornus	230, 278, 349, 381, 648, 743, 839, 954, 1048, 1149, 1492			>85%	Ornus	66, 67	F. chinensis	255	>85%	Ornus	205, 249, 321, 676	F. chinensis	156	US: 3032 Mb	Hexaploid			>85%	Ornus	364, 1195
chi-50	USDA	F. chinensis subsp. Rhyncophylla	Ornus	Ornus	F. chinensis	F. chinensis	78	85-35%	Ornus	230, 278, 349, 381, 648, 743, 839, 954, 1048, 1149, 1493			>85%	Ornus	66, 67	F. chinensis	255	>85%	Ornus	205, 249, 321	F. chinensis	156					>85%	Pauciflorae	680, 756
GD-2	Gerry Douglas’ Garden	F. rhynchophylla (= F. chinensis)	Ornus	Ornus	F. chinensis		d20	>85%	Ornus	381, 1369			>85%	Ornus	66, 67	F. chinensis	255	>85%	Ornus	205, 249, 321, 676			Plumb: 3135 Mb	Hexaploid		R10.D?	>85%	Ornus	364, 1195
JFK.02899	JFK	F. americana	Melioides	Ornus	F. chinensis		d01	>85%					>85%	Ornus	66, 67	F. chinensis	255	>85%	Ornus	205, 321			Plumb: 965 Mb	Diploid			>85%	Ornus	364, 1195
JFK.02908	JFK	F. chinensis subsp. rhyncophylla	Ornus	Ornus	F. chinensis		d19	>85%	Ornus	381, 1369, 1718			>85%	Ornus	66, 67	F. chinensis	255	>85%	Ornus	205, 321, 676			Plumb: 3152 Mb	Hexaploid		R10.D?	>85%	Ornus	364, 1195
JFK.02920 A/B/C?	JFK	F. japonica (F. chinensis)	Ornus	Ornus	F. chinensis		d13	>85%	Ornus	381, 1369			>85%	Ornus	66, 67	F. chinensis	255	>85%					Plumb: 3144 Mb	Hexaploid		R10.D?	>85%	Ornus	364, 1195
JFK.02920 A/B/C?	JFK	F. japonica (F. chinensis)	Ornus	Ornus	F. chinensis		d14	>85%	Ornus	381, 1369			>85%	Ornus	66, 67	F. chinensis	255	>85%	Ornus	205, 249, 321, 676	F. chinensis	156	Plumb: 3177 Mb	Hexaploid		R10.D?	>85%	Ornus	364, 1195
sty-11	USDA	F. floribunda (var. stylosa)	Ornus	Ornus	F. chinensis	F. floribunda	100	>85%	Ornus	381, 1369, 1718			>85%	Ornus	66, 67	F. chinensis	255	85-35%	Ornus	205, 249, 321, 676	F. chinensis	156					>85%	Ornus	364, 1195
20100161 A	RBGE	F. floribunda (syn.F. stylosa)	Ornus	Ornus	F. floribunda		103	>85%	Ornus	381, 1369, 1718	F. floribunda	1605	>85%	Ornus	66, 67			>85%	Ornus	321			Crowther: 1116 Mb	Diploid			>85%	Ornus	546, 580, 1195
Ins-12	USDA	F. floribunda (syn. F. floribunda var. insularis)	Ornus	Ornus	F. floribunda	F. floribunda	FRAX32	>85%	Ornus	381, 1369, 1718	F. floribunda	1605, 364	>85%	Ornus	66, 67	F. chinensis	255	>85%	Ornus	205, 249, 321, 676	F. chinensis	156	US: 963 Mb	Diploid	Y		>85%	Ornus	364, 1195
JFK.02916	JFK	F. floribunda	Ornus	Ornus	F. floribunda		d11	>85%	Ornus	381, 1369	F. floribunda	1605, 361, 207	>85%	Ornus	66, 67			>85%	Ornus	205, 321, 676			Plumb: 1093 Mb	Diploid			>85%	Ornus	1195
JFK.02916 A	JFK	F. floribunda	Ornus	Ornus	F. floribunda		JFK 015	>85%	Ornus	381, 1369, 1718	F. floribunda	1605, 361, 207	>85%	Ornus	66, 67	F. floribunda	194	>85%	Ornus	205, 321, 676							>85%	Melioides	829, 1413
JFK.02916 C	JFK	F. floribunda	Ornus	Ornus	F. floribunda		JFK 001	>85%	Ornus	381, 1369, 1718	F. floribunda	1605, 361, 207	>85%	Ornus	66, 67	F. floribunda	194	>85%	Ornus	205, 321, 676							>85%	Ornus	1195
1933-28101	Kew	F. ornus	Ornus	Ornus	F. ornus		a12	>85%	Ornus	381, 1369, 1718			>85%	Ornus	66, 67			>85%	Ornus	321	F. ornus	750					>85%	Ornus	1195
1969-14506	Kew	F. ornus	Ornus	Ornus	F. ornus		b03	>85%	Ornus	381, 1369, 1718			>85%	Ornus	66, 67	F. ornus	287	>85%	Ornus	174, 321	F. ornus	427, 750					>85%	Ornus	1195
1973-6204	RBG Kew	F. bungeana	Ornus	Ornus	F. ornus	F. ornus	FRAX29	>85%	Ornus	381, 1369, 1718			>85%	Ornus	66, 67			>85%	Ornus	174, 321	F. ornus	426, 750	Crowther: 1021 Mb	Diploid	Y		>85%	Ornus	1195
1980-6350	Kew	F. ornus	Ornus	Ornus	F. ornus		b04	>85%	Ornus	381, 1369, 1718			>85%	Ornus	66, 67			>85%	Ornus	174, 321	F. ornus	427, 750					>85%	Ornus	1195
32.0221	Westonbirt	F. ornus	Ornus	Ornus	F. ornus	F. ornus	FRAX07	>85%	Ornus	381, 1369, 1718			>85%	Ornus	66, 67	F. ornus	287	>85%	Ornus	174, 321	F. ornus	426, 750	Crowther: 1043 Mb	Diploid	Y		>85%	Ornus	1195
JFK.02906	JFK	F. chinensis	Ornus	Ornus	F. ornus		d09	>85%	Ornus	230, 278, 349, 381, 648, 743, 839, 954, 1048, 1149, 1485			>85%	Ornus	66, 67			>85%	Ornus	174, 321	F. ornus	427, 750	Plumb: 1087 Mb	Diploid		R10.D?	>85%	Ornus	1195
56.0552	Westonbirt	F. ornus (subsp. cilicica)	Ornus	Ornus		F. ornus	165	85-35%	Ornus	381, 879			>85%	Ornus	66, 67			>85%									>85%	Ornus	1195
1956-4502	Kew	F. bungeana	Ornus	Ornus		(F. ornus)	a19	>85%	Ornus	381, 1369, 1718			>85%	Ornus	66, 67			>85%	Ornus	321			Crowther provisional: 964 Mb	Diploid			>85%	Ornus	1195
1993-705	Kew	F. sieboldiana	Ornus	Ornus			b15	>85%	Ornus	381, 1369, 1718			>85%	Ornus	66, 67			>85%	Ornus	205, 249, 321, 676							>85%
1993-765	Kew	F. sieboldiana	Ornus	Ornus		F. sieboldiana	a22	>85%	Ornus	381, 1369, 1718			>85%	Ornus	66, 67			>85%	Ornus	205, 249, 321, 676							>85%	Ornus	1195
JFK.2002-870	Wakehurst	F. lanuginosa	Ornus	Ornus			a14 + w5	>85%	Ornus	381, 1369, 1718	F. lanuginosa	416	>85%	Ornus	66, 67			>85%	Ornus	205, 249, 321, 676							>85%	Ornus	364, 580, 1195
JFK.2005.0132 A/B/C?	JFK	F. retusa henryana	Ornus	Ornus			d16	>85%	Ornus	381, 1369			>85%					>85%	Ornus	321			Plumb: 1062 Mb	Diploid		R1.A? R4.A? R9.A? R14.A? R19.A?	>85%	Ornus	1195
JFK.2005.0132 A/B/C?	JFK	F. retusa henryana	Ornus	Ornus			d17	>85%	Ornus	381, 1369, 1718			>85%					>85%	Ornus	321			Plumb: 1060 Mb	Diploid		R1.A? R4.A? R9.A? R14.A? R19.A?	>85%	Ornus	1195
20071386 I	RBGE	F. sieboldiana	Ornus	Ornus			230	85-35%	Ornus	381			>85%	Ornus	66, 67			<35%					Crowther: 1004 Mb	Diploid			85-35%	many private alleles
2011-477	Kew/Wakehurst	F. sieboldiana	Ornus	Ornus			b02	>85%	Ornus	381, 1369, 1718			>85%	Ornus	66, 67			>85%	Ornus	205, 249, 321, 676							>85%	Ornus	364, 1195
32.0516	Westonbirt	F. sieboldiana	Ornus	Ornus		F. ornus	FRAX12	>85%	Ornus	381, 1369, 1718			>85%	Ornus	66, 67			>85%	Ornus	205, 249, 321, 676			Crowther: 998 Mb	Diploid	Y		>85%	Ornus	364, 1195
56.0587	Westonbirt	F. paxiana	Ornus	Ornus		F. paxiana	FRAX08	>85%	Ornus	381, 1369, 1482			>85%	Ornus	66, 67			>85%	Ornus	205, 676					Y		>85%	Ornus	546, 580, 1195
BUN-4	USDA	F. bungeana	Ornus	Ornus		F. chinensis	BUN-4	85-35%	Ornus	381, 1369, 1718			>85%	Ornus	66, 67			<35%									85-35%
chi-12	USDA	F. chinensis [subsp. chinensis?]	Ornus	Ornus		F. chinensis	FRAX30	>85%	Ornus	230, 278, 349, 381, 648, 743, 839, 954, 1048, 1149, 1487			>85%	Ornus	66, 67	F. chinensis	255	>85%	Ornus	205, 249, 321, 676			US: 930 Mb	Diploid	Y		>85%	Ornus	364, 1195
Ins-9	USDA	F. floribunda (var. insularis)	Ornus	Ornus			97	>85%	Ornus	381, 1369, 1718			>85%	Ornus	66, 67			>85%	Ornus	205, 321, 676							>85%	Ornus	364, 1195
JFK.02908 A	JFK	F. chinensis subsp. Rhynchophylla	Ornus	Ornus			JFK 016	>85%	Ornus	230, 278, 349, 381, 648, 743, 839, 954, 1048, 1149, 1489			>85%	Ornus	66, 67			>85%								R10.D?	>85%	Ornus	1195
Lan-12 - USDA	USDA	F. lanuginosa	Ornus	Ornus		F. lanuginosa	120	>85%	Ornus	381, 1369, 1718	F. lanuginosa	416	<35%	Ornus	66, 67	F. floribunda	194	>85%	Ornus	205, 249, 321							>85%	Ornus	1195
orn-4	USDA	F. ornus	Ornus	Ornus		F. ornus	161	85-35%	Ornus	381, 1369, 1718			>85%	Ornus	66, 67			>85%	Ornus	321							>85%	Ornus	1195
pax-13	USDA	F. paxiana	Ornus	Ornus		F. paxiana	177	85-35%	Ornus	381			>85%	Ornus	66, 67			85-35%	Ornus	205, 321, 676							>85%	Ornus	546, 580, 1195		580
pax-16	USDA	F. paxiana	Ornus	Ornus		F. paxiana	180	85-35%	Ornus	381			>85%	Ornus	66, 67			85-35%	Ornus	205, 321, 676							>85%	Ornus	546, 580, 1195		580
2011/18.O-B	Ness	F. griffithii	Incertae sedis	Incertae sedis	F. griffithii		FRAX21	>85%	Incertae sedis	N/A	F. griffithii	151, 408, 490, 894, 1140-1154, 1185, 1468, 1564	>85%	Incertae sedis	N/A	F. griffithii	43, 74, 219, 362, 469, 494	>85%	Incertae sedis	N/A					Y		>85%		N/A		1210
2016-700	Kew/Wakehurst	F. griffithii	Incertae sedis	Incertae sedis	F. griffithii		b14	>85%	Incertae sedis	N/A	F. griffithii	151, 408, 490, 894, 1140-1154, 1185, 1468, 1564	>85%	Incertae sedis	N/A	F. griffithii	43, 74, 219, 362, 469, 494	>85%	Incertae sedis	N/A							>85%	Ornus	364, 1195		1210
Spontaneous seedlings
818	Buggs coll.	Seed collected near F. latifolia 1981-8204		Fraxinus x Melioides	F. latifolia x F. excelsior/F.mandschurica		F37 (Nov 24)	85-35%	Fraxinus x Melioides	124, 134, 200, 331, 374, 405, 416, 454, 618, 743, 930	F. latifolia x F. excelsior/F.mandschurca	575, 784, 1022, 1325	85-35%	Fraxinus x Melioides	144, 180, 272	F. latifolia hybrid	90, 127, 181		Fraxinus x Melioides	146, 155, 200, 237, 736-740, 803, 830							>85%	Fraxinus x Melioides	121, 419, 595, 787, 829, 1413, 366, 1240	F. excelsior x F. latifolia	333, 379, 454, 497, 596, 829
823	Buggs coll.	(3) seedling near F. ornus		Ornus	F. ornus		F03	85-35%	Ornus	1374, 1449 (T/A)?	F. ornus	1401 (T/C/A)?	Amplicon but messy														Amplicon but messy
824	Buggs coll.	(10) seedling near F. americana		Ornus	F. ornus		F10	85-35%	Ornus	381, 879, 1369, 1718	F. ornus	309, 879	Amplicon but messy			F. ornus	218, 312	Amplicon but messy									85-35%	Ornus	1187	F. ornus (but could be hybrid)	929, 1449
842	Buggs coll.	(25) seedling near F. chiisanensis		Melioides			F25	Amplicon but messy					85-35%	Melioides	180, 167			Amplicon but messy
Artificial crosses
JFK.02931 x F. excelsior	Teagasc crosses	F. pennsylvanica x F. excelsior	Melioides x Fraxinus	Melioides x Fraxinus			15	85-35%	Melioides x Fraxinus	91, 648, 805, 839, 916, 1048, 1148, 1193, 1538, 1624, 1716			85-35%	Melioides hybrid	144, 180			N/A									N/A
JFK.2005.0132 x F. excelsior 42	Teagasc crosses	F. retusa henryana x F. excelsior	Ornus x Fraxinus	Ornus x Fraxinus			59	85-35%	Ornus x Fraxinus	805, 879, 898, 969, 1277, 1369, 1374, 1449, 1538, 1654, 1660, 1675, 1703	F. ornus/F.bungeana	1660, 1675	85-35%	Ornus x Fraxinus	66, 67, 266, 312, 332, 447, 471	F. ornus	312	N/A									N/A
Others included in alignment files
56.0575	Westonbirt	F. platypoda	Incertae sedis			F. mandshurica	198	<35%	Fraxinus	743, 1148, 1482			<35%	N/A				<35%					Crowther provisional: 901 Mb	Diploid			85-35%
1993-1493	Wakehurst	F. profunda	Melioides				210	<35%					<35%					<35%					Crowther: 3951 Mb	Octoploid			<35%
20071295-G FRAX22	RBGE	F. lanuginosa				F. lanuginosa	N/A	N/A					N/A	N/A				N/A					Crowther: 2249 Mb	Tetraploid	Y		N/A
20071420-L FRAX02	RGBE	F. apertisquamifera				F. apertisquamifera	N/A	N/A	N/A	N/A			N/A	N/A				N/A					Crowther: 982 Mb	Diploid	Y		N/A
5.0463 FRAX17	Westonbirt	F. biltmoreana (syn. F. americana var. biltmoreana)				F. biltmoreana	N/A	N/A	N/A	N/A			N/A	N/A				N/A					Crowther: 3352 Mb	Hexaploid	Y		N/A
uhdei-ponto FRAX34	USDA	F. uhdei	Melioides			F. uhdei	N/A	N/A					N/A	N/A				N/A					US: 2873 Mb	Hexaploid	Y		N/A
Mimulusgut	Phytozome 12	Erythranthe guttata
OleaE	https://denovo.cnag.cat/olive_data	Olea europea
Solyc	Phytozome 12	Solanum lycopersicum

### Sheet: Supp. Table 2. Hybrid crosses
Supplementary Table 3: Hybrid crosses
Culture experiment number	Crossing	Female parent label	Male parent label	Female parent identification	Male parent identification	PCR tag in Will's spreadsheet	Expected ploidy of progeny	N seeds	N seeds/ embryos cultured	N seedlings obtained	N Plants	Progeny barcoded	Barcodes indicate hybrids	C-value indicate inter-ploidy hybrids	Conclusion	Ash dieback symptoms in 2021	Alive in July 2023	OG9927 double peak marker positions relative to the full CDS based on the batg0.5 genome	OG22833 double peak marker positions relative to the full CDS based on the batg0.5 genome	OG8143 double peak marker positions relative to the full CDS based on the batg0.5 genome
R1.A	A	F. retusa henryana JFK 2005.0132	F. excelsior 42	F. ornus JFK 2005.0132 [Section Ornus]	F. excelsior 42		2x	4	3	0	0	n/a	n/a	n/a	No hybrids
R1.B	B	F. excelsior 98	F. mandshurica GD	F. excelsior 98	F. chiisanensis GD		4x	4	1	1	1	Yes	No	No	No hybrids
R2.B	B	F. excelsior 98	F. mandshurica GD	F. excelsior 98	F. chiisanensis GD	50, 107	4x	12	12	7	7	Yes	No	No	No hybrids
R2	Control	F.excelsior 98	F. excelsior (wild pollen)	F.excelsior 98	F. excelsior (wild pollen)	46, 89	2x	6	5	0	0	n/a	n/a	n/a	No hybrids (Control)
R3	C	F. excelsior 076	F. chinensis rhyncophylla JFK.02906	F. excelsior 076	F. ornus JFK.02906		2x	27	7	5	2	No	n/a	n/a	Unclear
R3	B	F. excelsior 98	F. mandshurica GD	F. excelsior 98	F. chiisanensis GD	24	4x	20	15	5	2	No	n/a	No	No hybrids
R4	B	F. excelsior 98	F. mandshurica GD	F. excelsior 98	F. chiisanensis GD	19	4x	15	3	2	2	No	n/a	No	No hybrids
R4	C	F. excelsior 076	F. chinensis rhyncophylla JFK.02906	F. excelsior 076	F. ornus JFK.02906		2x	7	4	2	2	No	n/a	n/a	Unclear
R4	A	F. retusa henryana JFK 2005.0132	F. excelsior 405-14	F. ornus JFK 2005.0132 [Section Ornus]	F. excelsior 405-14	58	2x	38	5	4	4	Yes	Yes	No	Hybrids	Died from severe infection in 2020	0	339, 360, 845, 970, 1094,1175, 1349, 1569, 1574, 1662, 1678, 1796, 1852,1867, 1910,1929	668, 669,860, 919,941956,, 976	1629, 1747,1806, 1823, 1935, 1951, 2048 poor sequence quality
R5	B	F. excelsior 98	F. mandshurica GD	F. excelsior 98	F. chiisanensis GD	103	4x	20	7	2	2	No	n/a	No	No hybrids
R5	Control	F. excelsior 98	F. excelsior (wild pollen)	F. excelsior 98	F. excelsior (wild pollen)	72	2x	18	13	8	8	No	n/a	n/a	No hybrids (Control)
R6	E	F. pennsylvanica subsp.interrigma JFK.02931	F. excelsior 405-14	F. pennsylvanica JFK.02931 [Section Melioides]	F. excelsior 405-14		2x	2	0	0	0	n/a	n/a	n/a	No hybrids
R6	D	F. chinensis rhyncophylla JFK.02906	F. excelsior 405-14	F. ornus JFK.02906	F. excelsior 405-14	57	2x	26	0	0	0	n/a	n/a	n/a	No hybrids
R6		F. chinensis rhyncophylla JFK.02906	F. excelsior G1	F. ornus JFK.02906	F. excelsior G1	14	2x	25	21	4	4	Yes	Yes	n/a	Hybrids	Asymptomatic	0	339, 360, 845, 970, 1094,1175, 1349, 1569, 1574, 1662, 1678, 1796, 1852,1867, 1910,1929	668, 669,860, 919,941,956, 976	951, 2048, 2144, 2249 very poor quality read with only the forward primer
R7	B	F. excelsior 8X	F. mandshurica GD	F. excelsior 8X	F. chiisanensis GD	25, 30, 33, 34	4x	17	17	8	8	No	n/a	No	No hybrids
R7	E	F. pennsylvanica subsp.interrigma JFK.02931	F. excelsior 359	F. pennsylvanica JFK.02931 [Section Melioides]	F. excelsior 359	28	2x	19	11	2	2	Yes	Yes	n/a	Hybrids	Asymptomatic	0	339, 384,636,647,683, 779, 830, 845, 875,970, 1062, 1142, 1163, 1250, 1349, 1350, 1504 , 1678 1683, 1702, 1789, 1815,1890, 1921,1924, 1947	740, 771,860, 950, 956	1951, 2048, 2144 very poor quality read with only the forward primer
R7	F	F. nigra x mandshurica 8921 JFK2001.0159	F. excelsior 405-14	F. nigra x mandshurica 8920	F. excelsior 405-14	96	2x	23	12	5	4	No	n/a	n/a	Unclear
R8	B	F. excelsior 98	F. mandshurica GD	F. excelsior 98	F. chiisanensis GD	13, 98	4x	75	39	13	4	Yes	No	No	No hybrids
R8	Control	F. excelsior 98	F. excelsior (wild pollen)	F. excelsior 98	F. excelsior (wild pollen)		2x	5	3	3	0	n/a	n/a	n/a	No hybrids (Control)
R9	A	F. retusa henryana JFK 2005.0132	F. excelsior 405-14	F. ornus JFK 2005.0132 [Section Ornus]	F. excelsior 405-14		2x	22	21	4	4	No	n/a	n/a	Unclear
R10	D	F. excelsior 98	F. japonica (F. chinensis) JFK.02920	F. excelsior 98	F. chinensis JFK.02920 [flow says 6x]	81	4x	152	3	1	1	No	n/a	No	No hybrids
R11	B+C	F. excelsior 98	F. mandshurica GD	F. excelsior 98	F. chiisanensis GD	23, 43, 49, 53, 88, 100, 112	4x	62	49	12	2	No	n/a	No	No hybrids
R12	F	F. nigra x mandshurica 8921 JFK2001.0159	F. excelsior 405-14	F. nigra x mandshurica 8921 JFK2001.0159	F. excelsior 405-14		2x	10	10	8	5	No	n/a	n/a	Unclear
R13	Control	F. excelsior 98	F. excelsior (wild pollen)	F. excelsior 98	F. excelsior (wild pollen)	118	2x	45	33	13	12	No	n/a	n/a	No hybrids (Control)
R14	A	F. retusa henryana JFK 2005.0132	F. excelsior 405-14	F. ornus JFK 2005.0132 [Section Ornus]	F. excelsior 405-14		2x	5	3	2	0	n/a	n/a	n/a	No hybrids
R14	C	F. excelsior G40	F. chinensis rhyncophylla JFK.02906	F. excelsior G40	F. ornus JFK.02906		2x	3	1	1	1	No	n/a	n/a	Unclear
R14	E	F. pennsylvanica subsp.interrigma JFK.02931	F. excelsior G1	F. pennsylvanica JFK.02931 [Section Melioides]	F. excelsior G1		2x	15	6	2	2	No	n/a	n/a	Unclear
R15	A	F. excelsior 32	F. chinensis rhyncophylla JFK.02906	F. excelsior 32	F. ornus JFK.02906		2x	3	1	0	0	n/a	n/a	n/a	No hybrids
R15	B -C	F. pennsylvanica subsp.interrigma JFK.02931	F. excelsior 405-14 and G1	F. pennsylvanica JFK.02931 [Section Melioides]	F. excelsior 405-14 and G1	16	2x	21	18	5	2	Yes	Yes	n/a	Hybrids	Asymptomatic	1	See Supplementary Files for read trimmed to primer start and stop
R15	F	F. chinensis rhyncophylla JFK.02906	F. excelsior G1	F. ornus JFK.02906	F. excelsior G1	76	2x	23	13	7	1	Yes	Yes	n/a	Hybrid	Asymptomatic	0	1094, 1349, 1569, 1574, 1678, 1796, 1852,1867,1910,19229 Very poor sequence quality	668, 669,860, 919,941,956, 976	1629, 1747,1806, 1823, 1935, 1951, 2048, 2243 poor sequence quality
R18	A	F. chinensis rhyncophylla JFK.02906	F. excelsior G1	F. ornus JFK.02906	F. excelsior G1	29	2x	22	20	3	1	Yes	Yes	n/a	Hybrids	Died from severe infection in 2020	0	3339, 360, 845, 970, 1094,1175, 1349, 1569, 1574, 1662, 1678, 1796, 1852,1867, 1910,1929	668, 669,860, 919,941956,, 976	1629, 1747,1806, 1823, 1935, 1951, 2048 poor sequence quality
R19	A	F. retusa henryana JFK 2005.0132	F. excelsior 42	F. ornus JFK 2005.0132 [Section Ornus]	F. excelsior 42	2, 12, 59, 90, 141	2x	10	7	2	2	Yes	Yes	n/a	Hybrids	One asymptomatic, one died from severe infection in 2020	1	See Supplementary Files for read trimmed to primer start and stop
							TOTAL	756	363	131	85						2
